# Ragnarok: a flexible and RApid GeNe Annotation (ROcKs) pipeline deployed through Nextflow

**DOI:** 10.1101/2025.10.03.680343

**Authors:** Ryan D. Kuster, Zane C. Smith, Lauren Whitt, Margaret Staton, Ben N. Mansfeld, Christopher Gottschalk

## Abstract

**Motivation:** High-quality genome assemblies and pangenomes are increasingly accessible and achievable due to advances in third-generation sequencing and assembly algorithms, but genome annotation remains a critical bottleneck. Existing gene annotation pipelines often require complex installations, multiple steps, long runtimes, and produce variable results, which impede quality and the downstream usage of the annotations.

**Results:** We developed RAGNAROK (RApid GeNe Annotation ROcKs), a modular annotation pipeline built on Nextflow and Apptainer that integrates *ab initio* prediction, transcriptome and protein evidence, repeat annotation, functional assignment, and quality assessment into a single reproducible workflow. Moreover, RAGNAROK utilizes GPU acceleration and parallelization to produce high-quality gene annotations. We benchmarked against BRAKER3 across five diverse, reference-quality plant genomes and demonstrated that RAGNAROK achieved higher sensitivity, precision, and F1 scores at the exon, transcript, and gene levels. Furthermore, we demonstrated RAGNAROK’s improvement in re-annotating a suite of five Rosaceae genomes that were previously annotated using MAKER. Overall, RAGNAROK produced more ideal mono:multi-exonic gene ratios, improved BUSCO completeness scores, and reduced missing gene content compared to other pipelines. Additionally, RAGNAROK consistently outperformed BRAKER3 in runtime, scaling efficiently from small to gigabase-scale genomes. RAGNAROK provides a flexible, rapid, scalable, and accurate solution for *de novo* and re-annotation of plant genomes. Its modular design and workflow scalability lay the foundation for future extensions to animal, fungal, and other eukaryotic genomes.

**Availability and Implementation:** RAGNAROK is available as a GitHub repository at https://github.com/ryandkuster/ragnarok.
