## Supplemental Table 1 for "Ragnarok: a flexible and RApid GeNe Annotation (ROcKs) pipeline deployed through Nextflow"

### Sheet: Sheet1
Supplemental Table 1. Genomes, reference annotations, evidence datasets, and versions for different species used in the comparisons between annotation pipelines.
Species	Evaluation Group	Genome	Version	Reference Annotation	RNA seq Data	Protein Dataset	Citation
Arabidopsis thaliana	de novo annotation	TAIR 447	10	Athaliana_447_Araport11.gene.gff	SRR8714016, SRR8759751, SRR4010853, SRR7289569, SRR12547664, SRR12076896	Athaliana_447_Araport11.protein_primaryTranscript.only.fa	Cheng et al., 2017
Prunus persica	de novo annotation	Lovell 2D	v2.0.a1	Prunus_persica_v2.0.a1.primaryTrs.gff3	PRJNA34817 (SRX173257, SRX173256, SRX173255, SRX173254)	Prunus_persica_v2.0.a1.primaryTrs.pep.fa	Verde et al., 2013
Malus domestica	de novo annotation	GDDH13	1.1	gene_models_20170612.gff3	PRJNA191060 (only paired-end)	GDDH13_1-1_prot.fasta	Daccord et al., 2017
Zea mays	de novo annotation	B73	5	Zm-B73-REFERENCE-NAM-5.0_Zm00001eb.1.gff3	ERR3773807, ERR3773808, ERR3773809, ERR3773810, ERR3773811, ERR3773812, ERR3773813, ERR3773814, ERR3773815, ERR3773816, ERR3773817, ERR3773818, ERR3773819, ERR3773820, ERR3773821, ERR3773822, ERR3773823, ERR3773824, ERR3773825, ERR3773826, ERR3773827	Zm-B73-REFERENCE-NAM-5.0_Zm00001eb.1.protein.fa	Hufford et al., 2021
Liriodendron chinense	de novo annotation	Lich	1	Lich.1_0.gff3	PRJNA559687, PRJNA665077	Lich.1_0.pep.fa	Chen et al., 2019
Malus angustifolia	re-annotation		1		Unpublished		Mansfeld et al., 2024
Malus fusca	re-annotation		1		PRJNA267116		Mansfeld et al., 2023
Prunus persica	re-annotation	Lovell 2D	3		SRX173257, SRX173256, SRX173255, SRX173254	Lovell_2D_v3.0.protein.fasta	Gottschalk et al., 2025
Prunus persica	re-annotation	Lovell 5D	1		SRX173257, SRX173256, SRX173255, SRX173254	Lovell_2D_v1.0.protein.fasta	Gottschalk et al., 2025
Pyrus communis	re-annotation	d'Anjou	1		PRJNA791346		Yocca et al., 2024
