## Supplemental Table 2 for "Ragnarok: a flexible and RApid GeNe Annotation (ROcKs) pipeline deployed through Nextflow"

### Sheet: Manuscript
STable 2. Preceision and sensitivity for gene predictions by RAGNAROK and BRAKER3 compared to the reference annotation for five reference quality genomes.
		Sensitivity (%)				Precision (%)				F1
Genome	Annotation	Base Level	Exon Level	Transcript Level	Gene Level	Base Level	Exon Level	Transcript Level	Gene Level	Base Level	Exon Level	Transcript Level	Gene Level
Arabidopsis thaliana	BRAKER3	65.69	75.34	31.16	51.11	95.68	96	49.03	51.2	77.9	84.43	38.11	51.16
Arabidopsis thaliana	RAGNAROK	80.13	81.08	44.83	74.98	93.76	92.88	76.34	77.09	86.41	86.58	56.49	76.02
Prunus persica	BRAKER3	60.16	72.82	22.97	38.54	87.9	72.82	32.38	33.99	71.43	81	26.87	36.12
Prunus persica	RAGNAROK	76.69	79.85	36.59	62.9	89.49	87.33	63.79	64.52	82.6	83.42	46.51	63.7
Malus domestica	BRAKER3	66.46	73.17	39.14	39.14	90.31	86.43	37.14	42.1	76.57	79.25	38.11	40.57
Malus domestica	RAGNAROK	85.46	82.31	48.54	48.54	79.03	78.24	46.29	48.12	82.12	80.22	47.39	48.33
Zea mays	BRAKER3	57.18	66.03	21.69	37.14	81.36	84.13	27.89	29.92	67.16	73.99	24.4	33.14
Zea mays	RAGNAROK	74.45	71.6	31.01	55.3	76.1	69.49	51.23	52.08	75.27	70.53	38.63	53.64
Liriodendron chinense	BRAKER3 - short-read only	45.36	47.18	15.21	15.21	62.75	44.84	11.68	12.74	52.66	41.48	13.21	13.87
Liriodendron chinense	RAGNAROK - short-read only	57.17	58.98	26.89	26.89	59.69	55.68	26.32	26.93	58.4	57.28	26.6	26.91
Liriodendron chinense	RAGNAROK - long-read only	57.59	59.2	27.98	27.98	60.74	55.05	28.28	28.61	59.12	57.05	28.13	28.29
	p-value (paired t-test)		0.002598	0.0002735	0.004644		0.9838	0.006618	0.01051		0.4375	0.001277	0.00705

### Sheet: R_data_file
Genome	Annotation	Level	sensitivity	percision	F1
Arabidopsis thaliana	BRAKER3	Exon Level	75.34	96	84.43
Arabidopsis thaliana	BRAKER3	Transcript Level	31.16	49.03	38.11
Arabidopsis thaliana	BRAKER3	Gene Level	51.11	51.2	51.16
Arabidopsis thaliana	RAGNAROK	Exon Level	81.08	92.88	86.58
Arabidopsis thaliana	RAGNAROK	Transcript Level	44.83	76.34	56.49
Arabidopsis thaliana	RAGNAROK	Gene Level	74.98	77.09	76.02
Prunus persica	BRAKER3	Exon Level	72.82	72.82	81
Prunus persica	BRAKER3	Transcript Level	22.97	32.38	26.87
Prunus persica	BRAKER3	Gene Level	38.54	33.99	36.12
Prunus persica	RAGNAROK	Exon Level	79.85	87.33	83.42
Prunus persica	RAGNAROK	Transcript Level	36.59	63.79	46.51
Prunus persica	RAGNAROK	Gene Level	62.9	64.52	63.7
Malus x domestica	BRAKER3	Exon Level	73.17	86.43	79.25
Malus x domestica	BRAKER3	Transcript Level	39.14	37.14	38.11
Malus x domestica	BRAKER3	Gene Level	39.14	42.1	40.57
Malus x domestica	RAGNAROK	Exon Level	82.31	78.24	80.22
Malus x domestica	RAGNAROK	Transcript Level	48.54	46.29	47.39
Malus x domestica	RAGNAROK	Gene Level	48.54	48.12	48.33
Liriodendron chinense	BRAKER3	Exon Level	47.18	44.84	41.48
Liriodendron chinense	BRAKER3	Transcript Level	15.21	11.68	13.21
Liriodendron chinense	BRAKER3	Gene Level	15.21	12.74	13.87
Liriodendron chinense	RAGNAROK	Exon Level	58.98	55.68	57.28
Liriodendron chinense	RAGNAROK	Transcript Level	26.89	26.32	26.6
Liriodendron chinense	RAGNAROK	Gene Level	26.89	26.93	26.91
Liriodendron chinense	RAGNAROK - long-read only	Exon Level	59.2	55.05	57.05
Liriodendron chinense	RAGNAROK - long-read only	Transcript Level	27.98	28.28	28.13
Liriodendron chinense	RAGNAROK - long-read only	Gene Level	27.98	28.61	28.29
Zea mays	BRAKER3	Exon Level	66.03	84.13	73.99
Zea mays	BRAKER3	Transcript Level	21.69	27.89	24.4
Zea mays	BRAKER3	Gene Level	37.14	29.92	33.14
Zea mays	RAGNAROK	Exon Level	71.6	69.49	70.53
Zea mays	RAGNAROK	Transcript Level	31.01	51.23	38.63
Zea mays	RAGNAROK	Gene Level	55.3	52.08	53.64
